# *Undaria pinnatifida* exudates trigger shifts in seawater chemistry and microbial communities from Atlantic Patagonian coasts

**DOI:** 10.1101/2020.10.21.349233

**Authors:** Mariana Lozada, María C. Diéguez, Patricia E. García, Gregorio Bigatti, Juan Pablo Livore, Erica Giarratano, Mónica N. Gil, Hebe M. Dionisi

**Author notes:** Corresponding author: Mariana Lozada, IBIOMAR-CONICET, CCT CONICET-CENPAT, Bvd. Brown 2915, U9120ACD Puerto Madryn, Chubut, Argentina.

## Abstract

The invasive kelp *Undaria pinnatifida* has spread from northeastern Asia to temperate coastal environments worldwide, with profound effects on colonized ecosystems. In this work, we analyzed the effect of exudates from *U. pinnatifida* on the chemical and microbial properties of seawater from a semi-enclosed gulf from Atlantic Patagonia. Exudates of *U. pinnatifida,* consisting mainly of carbohydrates, were released at a rate of 1.6 ± 0.8 mg C g^−1^ algae day^−1^, affecting the quality and optical properties of seawater in experimental incubations. Parallel factor analysis based on excitation-emission matrices collected from exudates revealed the presence of two humic-like and one non-humic fluorescent components. Exudate release stimulated microbial growth and polysaccharide degrading activity in seawater. After a 7-day incubation of fresh seawater with the exudates, changes in microbial community structure were analyzed by large-scale 16S rRNA gene amplicon sequencing. Copiotrophic and fermentative genera such as *Spirochaeta* (Spirochaetes) and *Propionigenium* (Fusobacteria) increased in the incubations with algal exudates. Genomic potential prediction revealed that the selected bacterial community could have higher ribosome content - an indicator of the potential for reaching higher metabolic rates - and genes for the degradation of complex organic compounds such as polysaccharides and other carbohydrates present in the exudates. Nutrient addition triggered the emergence of other microbial populations with different ecophysiological niches: unclassified Flavobacteriales, unclassified bacteria related to the recently described Phylum Kiritimatiellaeota, as well as potential pathogens such as *Vibrio* (Gammaproteobacteria) and *Arcobacter* (Epsilonproteobacteria), suggesting potential synergistic effects between invasive macroalgae and human activities.
