## Supplementary material for "*Undaria pinnatifida* exudates trigger shifts in seawater chemistry and microbial communities from Atlantic Patagonian coasts": Online Resource 7

### Sheet: Supp_file_6_picrust_KEGGcategories
PATH	EX0	EX1	EX2	EXN1	EXN2
02010 ABC transporters [PATH:ko02010]	5.8788	5.67524	5.84551	5.52578	5.28318
01230 Biosynthesis of amino acids [PATH:ko01230]	5.1431	5.30294	5.28013	5.34673	5.406
01200 Carbon metabolism [PATH:ko01200]	4.5517	4.56404	4.55895	4.63562	4.64477
02020 Two-component system [PATH:ko02020]	4.29737	4.13862	4.15429	4.26235	4.11706
00230 Purine metabolism [PATH:ko00230]	3.20089	3.2279	3.24643	3.31406	3.29371
03010 Ribosome [PATH:ko03010]	2.42667	2.57798	2.53079	2.57007	2.59918
00240 Pyrimidine metabolism [PATH:ko00240]	2.16946	2.24696	2.23246	2.26903	2.28683
00620 Pyruvate metabolism [PATH:ko00620]	1.87968	1.85719	1.86392	1.91266	1.88598
00190 Oxidative phosphorylation [PATH:ko00190]	1.78327	1.75116	1.81386	1.91614	1.90492
00260 Glycine, serine and threonine metabolism [PATH:ko00260]	1.6921	1.64819	1.66237	1.61586	1.63364
00520 Amino sugar and nucleotide sugar metabolism [PATH:ko00520]	1.63545	1.74589	1.69343	1.75199	1.82455
00330 Arginine and proline metabolism [PATH:ko00330]	1.57613	1.47173	1.54087	1.47602	1.49194
00010 Glycolysis / Gluconeogenesis [PATH:ko00010]	1.54771	1.58257	1.5457	1.60254	1.61588
02040 Flagellar assembly [PATH:ko02040]	1.49665	1.47428	1.46827	1.46171	1.38731
00720 Carbon fixation pathways in prokaryotes [PATH:ko00720]	1.47309	1.49043	1.50188	1.47585	1.48766
00630 Glyoxylate and dicarboxylate metabolism [PATH:ko00630]	1.40636	1.28886	1.35657	1.34228	1.3286
03070 Bacterial secretion system [PATH:ko03070]	1.38285	1.35723	1.33547	1.35856	1.32379
02030 Bacterial chemotaxis [PATH:ko02030]	1.33532	1.40923	1.36254	1.34409	1.27077
00680 Methane metabolism [PATH:ko00680]	1.26675	1.28416	1.27301	1.33479	1.32434
00250 Alanine, aspartate and glutamate metabolism [PATH:ko00250]	1.24519	1.2865	1.27299	1.32475	1.35113
00860 Porphyrin and chlorophyll metabolism [PATH:ko00860]	1.23008	1.29152	1.26459	1.20072	1.2144
01210 2-Oxocarboxylic acid metabolism [PATH:ko01210]	1.20982	1.24202	1.23789	1.2555	1.27557
01212 Fatty acid metabolism [PATH:ko01212]	1.18134	1.12698	1.15419	1.08868	1.07581
00270 Cysteine and methionine metabolism [PATH:ko00270]	1.1635	1.17981	1.1821	1.18901	1.19828
00970 Aminoacyl-tRNA biosynthesis [PATH:ko00970]	1.16059	1.23382	1.21218	1.21197	1.2147
00650 Butanoate metabolism [PATH:ko00650]	1.14129	1.10018	1.11926	1.04527	1.0126
00030 Pentose phosphate pathway [PATH:ko00030]	1.13306	1.15361	1.13435	1.19549	1.1976
03440 Homologous recombination [PATH:ko03440]	1.07651	1.12124	1.10159	1.13852	1.15087
00640 Propanoate metabolism [PATH:ko00640]	1.02396	1.00367	1.00242	0.953967	0.937154
00020 Citrate cycle (TCA cycle) [PATH:ko00020]	1.0117	1.07469	1.05191	1.09386	1.12007
00500 Starch and sucrose metabolism [PATH:ko00500]	1.0002	1.07442	1.0222	1.1244	1.19208
00400 Phenylalanine, tyrosine and tryptophan biosynthesis [PATH:ko00400]	0.962144	1.00015	0.989745	1.0251	1.02921
03430 Mismatch repair [PATH:ko03430]	0.947994	0.98905	0.969032	0.994329	0.996475
00051 Fructose and mannose metabolism [PATH:ko00051]	0.94311	0.979395	0.951128	0.996653	1.04399
00280 Valine, leucine and isoleucine degradation [PATH:ko00280]	0.909465	0.830071	0.864931	0.684979	0.67789
00550 Peptidoglycan biosynthesis [PATH:ko00550]	0.872232	0.912853	0.888255	0.887866	0.889607
00920 Sulfur metabolism [PATH:ko00920]	0.841924	0.824347	0.858318	0.866198	0.864926
00061 Fatty acid biosynthesis [PATH:ko00061]	0.821411	0.819697	0.826133	0.820668	0.8228
00564 Glycerophospholipid metabolism [PATH:ko00564]	0.814973	0.858452	0.83844	0.871049	0.866268
03030 DNA replication [PATH:ko03030]	0.800743	0.815904	0.815405	0.848022	0.848669
00910 Nitrogen metabolism [PATH:ko00910]	0.779017	0.791746	0.770533	0.851054	0.847775
00790 Folate biosynthesis [PATH:ko00790]	0.770675	0.775005	0.752815	0.810497	0.817292
00710 Carbon fixation in photosynthetic organisms [PATH:ko00710]	0.769604	0.766244	0.756425	0.778716	0.779212
03060 Protein export [PATH:ko03060]	0.769287	0.786246	0.783634	0.78907	0.788795
00480 Glutathione metabolism [PATH:ko00480]	0.756565	0.705008	0.71988	0.664605	0.665797
00071 Fatty acid degradation [PATH:ko00071]	0.744389	0.669638	0.703251	0.603419	0.583192
00770 Pantothenate and CoA biosynthesis [PATH:ko00770]	0.742388	0.758766	0.758075	0.764214	0.770754
00052 Galactose metabolism [PATH:ko00052]	0.725897	0.798933	0.743967	0.781464	0.827528
03018 RNA degradation [PATH:ko03018]	0.709224	0.735237	0.73775	0.736154	0.745521
02060 Phosphotransferase system (PTS) [PATH:ko02060]	0.692149	0.724542	0.663734	0.723676	0.69446
00300 Lysine biosynthesis [PATH:ko00300]	0.684959	0.715943	0.70839	0.709835	0.722079
00760 Nicotinate and nicotinamide metabolism [PATH:ko00760]	0.684782	0.683312	0.685236	0.701412	0.71622
00540 Lipopolysaccharide biosynthesis [PATH:ko00540]	0.683943	0.707645	0.679406	0.777177	0.783069
04112 Cell cycle - Caulobacter [PATH:ko04112]	0.682921	0.692597	0.705567	0.663232	0.665495
00340 Histidine metabolism [PATH:ko00340]	0.673303	0.665348	0.670229	0.672907	0.681069
00290 Valine, leucine and isoleucine biosynthesis [PATH:ko00290]	0.659595	0.671837	0.673714	0.651783	0.66268
00360 Phenylalanine metabolism [PATH:ko00360]	0.633883	0.542872	0.572706	0.490408	0.484457
00670 One carbon pool by folate [PATH:ko00670]	0.632492	0.649068	0.649483	0.654508	0.661558
00350 Tyrosine metabolism [PATH:ko00350]	0.627976	0.582696	0.590551	0.56016	0.54211
00780 Biotin metabolism [PATH:ko00780]	0.601599	0.616965	0.597703	0.612161	0.59636
04122 Sulfur relay system [PATH:ko04122]	0.584928	0.592257	0.578113	0.624811	0.612978
00130 Ubiquinone and other terpenoid-quinone biosynthesis [PATH:ko00130]	0.576512	0.562983	0.548422	0.606655	0.599719
00900 Terpenoid backbone biosynthesis [PATH:ko00900]	0.549906	0.57176	0.57381	0.559155	0.567354
00380 Tryptophan metabolism [PATH:ko00380]	0.534185	0.438902	0.477609	0.391065	0.384356
00310 Lysine degradation [PATH:ko00310]	0.533401	0.491458	0.507761	0.436961	0.438395
00561 Glycerolipid metabolism [PATH:ko00561]	0.50991	0.499504	0.507439	0.513942	0.505365
03410 Base excision repair [PATH:ko03410]	0.491867	0.497457	0.501822	0.504277	0.508179
00195 Photosynthesis [PATH:ko00195]	0.478185	0.434462	0.450043	0.51938	0.517151
00040 Pentose and glucuronate interconversions [PATH:ko00040]	0.465984	0.477401	0.483168	0.443216	0.477182
00450 Selenocompound metabolism [PATH:ko00450]	0.458913	0.484609	0.478624	0.48095	0.48407
00362 Benzoate degradation [PATH:ko00362]	0.453871	0.409775	0.425545	0.319343	0.312935
00730 Thiamine metabolism [PATH:ko00730]	0.440459	0.46712	0.446678	0.505534	0.490933
01220 Degradation of aromatic compounds [PATH:ko01220]	0.431188	0.389845	0.399415	0.334381	0.324508
00410 beta-Alanine metabolism [PATH:ko00410]	0.421975	0.377459	0.390254	0.347352	0.334527
00660 C5-Branched dibasic acid metabolism [PATH:ko00660]	0.393647	0.396885	0.404279	0.399493	0.400332
04146 Peroxisome [PATH:ko04146]	0.386996	0.367629	0.379234	0.374114	0.384756
00430 Taurine and hypotaurine metabolism [PATH:ko00430]	0.384944	0.368691	0.367686	0.38218	0.370843
00983 Drug metabolism - other enzymes [PATH:ko00983]	0.378887	0.385798	0.378551	0.383938	0.39363
00740 Riboflavin metabolism [PATH:ko00740]	0.360992	0.359234	0.36097	0.386763	0.381907
03420 Nucleotide excision repair [PATH:ko03420]	0.36079	0.383456	0.378357	0.387298	0.391954
00053 Ascorbate and aldarate metabolism [PATH:ko00053]	0.3381	0.289663	0.307751	0.329504	0.327534
01040 Biosynthesis of unsaturated fatty acids [PATH:ko01040]	0.335509	0.304951	0.315589	0.308971	0.302235
00625 Chloroalkane and chloroalkene degradation [PATH:ko00625]	0.333631	0.322198	0.332056	0.309191	0.296132
00750 Vitamin B6 metabolism [PATH:ko00750]	0.301287	0.311182	0.299522	0.308253	0.313251
00460 Cyanoamino acid metabolism [PATH:ko00460]	0.29471	0.298829	0.29265	0.295194	0.31419
00627 Aminobenzoate degradation [PATH:ko00627]	0.290005	0.274454	0.268078	0.214763	0.211695
00521 Streptomycin biosynthesis [PATH:ko00521]	0.281913	0.323612	0.307093	0.314765	0.338827
00982 Drug metabolism - cytochrome P450 [PATH:ko00982]	0.266727	0.231796	0.241466	0.195492	0.185291
00980 Metabolism of xenobiotics by cytochrome P450 [PATH:ko00980]	0.265562	0.230301	0.239449	0.197138	0.186932
00903 Limonene and pinene degradation [PATH:ko00903]	0.245132	0.213173	0.229116	0.193149	0.185009
00281 Geraniol degradation [PATH:ko00281]	0.243721	0.210242	0.222089	0.190823	0.1842
00440 Phosphonate and phosphinate metabolism [PATH:ko00440]	0.218494	0.206029	0.220692	0.191044	0.179885
00401 Novobiocin biosynthesis [PATH:ko00401]	0.218014	0.215411	0.215452	0.215398	0.212507
00960 Tropane, piperidine and pyridine alkaloid biosynthesis [PATH:ko00960]	0.207628	0.20053	0.20311	0.195495	0.190874
00600 Sphingolipid metabolism [PATH:ko00600]	0.207385	0.211536	0.202362	0.261924	0.30722
00562 Inositol phosphate metabolism [PATH:ko00562]	0.19376	0.199932	0.208439	0.165499	0.165734
04066 HIF-1 signaling pathway [PATH:ko04066]	0.185787	0.188587	0.19305	0.17865	0.1825
03020 RNA polymerase [PATH:ko03020]	0.184569	0.19595	0.192015	0.191986	0.191896
00072 Synthesis and degradation of ketone bodies [PATH:ko00072]	0.183204	0.15897	0.17186	0.0985584	0.091717
00511 Other glycan degradation [PATH:ko00511]	0.176019	0.227787	0.188328	0.257483	0.340286
00471 D-Glutamine and D-glutamate metabolism [PATH:ko00471]	0.164054	0.174057	0.169506	0.165601	0.168008
00633 Nitrotoluene degradation [PATH:ko00633]	0.15808	0.156419	0.158434	0.164978	0.1561
04070 Phosphatidylinositol signaling system [PATH:ko04070]	0.152264	0.16438	0.165876	0.164055	0.170907
00930 Caprolactam degradation [PATH:ko00930]	0.14508	0.124175	0.127712	0.104527	0.0995486
00626 Naphthalene degradation [PATH:ko00626]	0.144832	0.144201	0.145109	0.140449	0.13251
00643 Styrene degradation [PATH:ko00643]	0.139003	0.10644	0.116139	0.105658	0.101714
00253 Tetracycline biosynthesis [PATH:ko00253]	0.138159	0.127023	0.141042	0.137434	0.131331
00473 D-Alanine metabolism [PATH:ko00473]	0.130747	0.137683	0.135094	0.135124	0.137769
04152 AMPK signaling pathway [PATH:ko04152]	0.130445	0.131102	0.129614	0.145659	0.146589
00523 Polyketide sugar unit biosynthesis [PATH:ko00523]	0.12367	0.141153	0.132096	0.149959	0.162739
03008 Ribosome biogenesis in eukaryotes [PATH:ko03008]	0.108554	0.108701	0.103665	0.112924	0.111445
00361 Chlorocyclohexane and chlorobenzene degradation [PATH:ko00361]	0.103858	0.102923	0.0989045	0.0771154	0.0794723
00791 Atrazine degradation [PATH:ko00791]	0.101452	0.0822435	0.0976028	0.0970207	0.0915737
00940 Phenylpropanoid biosynthesis [PATH:ko00940]	0.101399	0.116919	0.116714	0.114237	0.133363
less than 0.1%	2.33047	2.35814	2.328	2.34159	2.46231
